# Optimising ddRAD sequencing for population genomic studies with ddgRADer

**DOI:** 10.1101/2022.10.08.508655

**Authors:** Aparna Lajmi, Felix Glinka, Eyal Privman

## Abstract

Double-digest Restriction-site Associated DNA sequencing (ddRADseq) is widely used to generate genomic data for non-model organisms in evolutionary and ecological studies. Along with affordable paired-end sequencing, this method makes population genomic analyses more accessible. However, multiple factors should be considered when designing a ddRADseq experiment, which can be challenging for new users. The generated data often suffer from substantial read overlaps and adaptor contamination, severely reducing sequencing efficiency and at times affecting data quality. Here, we analyse diverse datasets from the literature and carry out controlled experiments to understand the effects of enzyme choice and size selection on sequencing efficiency. The empirical data reveal that size selection is imprecise and has limited efficacy. In certain scenarios, a substantial proportion of short fragments pass below the lower size-selection cut-off resulting in low sequencing efficiency. However, enzyme choice can considerably mitigate inadvertent inclusion of these shorter fragments. A simple model based on these experiments is implemented to predict the number of genomic fragments generated after digestion and size selection, number of SNPs genotyped, number of samples that can be multiplexed, and the expected sequencing efficiency. We developed ddgRADer - http://ddgrader.haifa.ac.il/ - a user-friendly webtool that aids ddRADseq experimental design while optimising sequencing efficiency. This tool can also be used for single enzyme protocols such as Genotyping-by-Sequencing (GBS). Given user-defined study goals, ddgRADer recommends enzyme pairs and allows users to compare and choose enzymes and size-selection criteria. ddgRADer improves the accessibility and ease of designing ddRADseq experiments and increases the probability of success of the first population genomic study conducted in labs with no prior experience in genomics.
