## Supplementary material for "Optimising ddRAD sequencing for population genomic studies with ddgRADer": Supp. File3

### Sheet: ddRAD_paired-end_MOLECOL_PoP
Cites	Authors	Title	Genome accession number	enzyme1	enzyme2	size-selected (bp)	Blue pippin used	Size selection method		Read length	Year	Source	ArticleURL	CitesURL	DOI
48	T Capblancq, L Després, D Rioux…	Hybridization promotes speciation in Coenonympha butterflies		SbfI	MspI	250-500	before PCR	manually	paired-end	100	2015	Molecular Ecology	https://onlinelibrary.wiley.com/doi/abs/10.1111/mec.13479	https://scholar.google.com/scholar?cites=17901263840550524763&as_sdt=2005&sciodt=0,5&hl=en	10.1111/mec.13479
33	C Blair, CR Campbell, AD Yoder	Assessing the utility of whole genome amplified DNA for next‐generation molecular ecology		SphI	MluCI	400-600 and 320-520	before and after	Ampure XP beads	paired-end	150	2015	Molecular Ecology Resources	https://onlinelibrary.wiley.com/doi/abs/10.1111/1755-0998.12376	https://scholar.google.com/scholar?cites=2240279020122915211&as_sdt=2005&sciodt=0,5&hl=en	10.1111/1755-0998.12376
80	NA Mason, SA Taylor	Differentially expressed genes match bill morphology and plumage despite largely undifferentiated genomes in a H olarctic songbird		SbfI	MspI	200 - 1000	after PCR	Ampure XP beads	paired-end	100	2015	Molecular Ecology	https://onlinelibrary.wiley.com/doi/abs/10.1111/mec.13140	https://scholar.google.com/scholar?cites=3786897750284469830&as_sdt=2005&sciodt=0,5&hl=en	10.1111/mec.13140
52	T Jezkova, BR Riddle, DC Card, DR Schield…	Genetic consequences of postglacial range expansion in two codistributed rodents (genus Dipodomys) depend on ecology and genetic locus	GCA_024711535.1	SbfI	Sau3AI	390-440	before PCR	Bluepippin	paired-end	100	2015	Molecular Ecology	https://onlinelibrary.wiley.com/doi/abs/10.1111/mec.13012	https://scholar.google.com/scholar?cites=18046875828553071534&as_sdt=2005&sciodt=0,5&hl=en	10.1111/mec.13012
44	RV Rane, L Rako, M Kapun, SF Lee…	Genomic evidence for role of inversion 3RP of Drosophila melanogaster in facilitating climate change adaptation		MluCI	NlaIII	150-500	before PCR	Ampure XP beads	paired-end	100	2015	Molecular Ecology	https://onlinelibrary.wiley.com/doi/abs/10.1111/mec.13161	https://scholar.google.com/scholar?cites=7593433553355177810&as_sdt=2005&sciodt=0,5&hl=en	10.1111/mec.13161
73	DS Portnoy, JB Puritz, CM Hollenbeck…	Selection and sex‐biased dispersal in a coastal shark: The influence of philopatry on adaptive variation		EcoRI	MspI	375 ± 37	before PCR	Pippinprep	part paired/single end	100	2015	Molecular Ecology	https://onlinelibrary.wiley.com/doi/abs/10.1111/mec.13441	https://scholar.google.com/scholar?cites=15850501422908588507&as_sdt=2005&sciodt=0,5&hl=en	10.1111/mec.13441
	Brauer CJ, Hammer MP, Beheregaray LB.	Riverscape genomics of a threatened fish across a hydroclimatically heterogeneous river basin		SbfI	MseI	300-700	before PCR	not mentioned	paired-end	100	2016	Molecular Ecology	Mol Ecol https://onlinelibrary.wiley.com/doi/10.1111/mec.13830		10.1111/mec.13830
38	LU Gleason, RS Burton	Genomic evidence for ecological divergence against a background of population homogeneity in the marine snail Chlorostoma funebralis		MseI	XhoI	300-400	before PCR	manually	paired-end	100	2016	Molecular Ecology	https://onlinelibrary.wiley.com/doi/abs/10.1111/mec.13703	https://scholar.google.com/scholar?cites=16011095438955028373&as_sdt=2005&sciodt=0,5&hl=en	10.1111/mec.13703
60	BLS Fowler, VP Buonaccorsi	Genomic characterization of sex‐identification markers in Sebastes carnatus and Sebastes chrysomelas rockfishes		SphI	MluCI	not mentioned	not mentioned	not mentioned	paired-end		2016	Molecular Ecology Resources	https://onlinelibrary.wiley.com/doi/abs/10.1111/mec.13594	https://scholar.google.com/scholar?cites=6329392258374046779&as_sdt=2005&sciodt=0,5&hl=en	10.1111/mec.13594
18	MO Burford Reiskind, K Coyle…	Development of a universal double‐digest RAD sequencing approach for a group of nonmodel, ecologically and economically important insect and fish taxa		SphI	MluCI	300-500	before PCR	Bluepippin	paired-end	100	2016	Molecular Ecology	https://onlinelibrary.wiley.com/doi/abs/10.1111/1755-0998.12527	https://scholar.google.com/scholar?cites=16927149652972880839&as_sdt=2005&sciodt=0,5&hl=en	10.1111/1755-0998.12527
28	JAC von Rönn, ABA Shafer, JBW Wolf	Disruptive selection without genome‐wide evolution across a migratory divide		SbfI	MseI	300-500	not mentioned	not mentioned	paired-end	125	2016	Molecular Ecology	https://onlinelibrary.wiley.com/doi/abs/10.1111/mec.13521	https://scholar.google.com/scholar?cites=11330937029851273446&as_sdt=2005&sciodt=0,5&hl=en	10.1111/mec.13521
14	N Wachi, J Kusumi, HY Tzeng, ZH Su	Genome‐wide sequence data suggest the possibility of pollinator sharing by host shift in dioecious figs (Moraceae, Ficus)		EcoRI	MseI	>200	not mentioned	Chroma spin column-200	paired-end	300	2016	Molecular Ecology	https://onlinelibrary.wiley.com/doi/abs/10.1111/mec.13876	https://scholar.google.com/scholar?cites=5761290403379560475&as_sdt=2005&sciodt=0,5&hl=en	10.1111/mec.13876
7	Q He, LL Knowles	Identifying targets of selection in mosaic genomes with machine learning: applications in Anopheles gambiae for detecting sites within locally adapted chromosomal …	GCA_000005575.1	MluCI	MseI	340-420	before PCR	Pippinprep	paired-end	100	2016	Molecular Ecology	https://onlinelibrary.wiley.com/doi/abs/10.1111/mec.13619	https://scholar.google.com/scholar?cites=13954420907845495140&as_sdt=2005&sciodt=0,5&hl=en	10.1111/mec.13619
52	ZW Bateson, SC Hammerly, JA Johnson…	Specific alleles at immune genes, rather than genome‐wide heterozygosity, are related to immunity and survival in the critically endangered Attwater's prairie‐chicken		SphI	MluCI	260-340	before PCR	Pippinprep	paired-end	100	2016	Molecular Ecology	https://onlinelibrary.wiley.com/doi/abs/10.1111/mec.13793	https://scholar.google.com/scholar?cites=8041174050556891227&as_sdt=2005&sciodt=0,5&hl=en	10.1111/mec.13793
18	H Weigand, M Weiss, H Cai, Y Li, L Yu…	Deciphering the origin of mito‐nuclear discordance in two sibling caddisfly species		Csp6I	PstI	350-450	after PCR	LabChip XT	paired-end	100	2017	Molecular Ecology	https://onlinelibrary.wiley.com/doi/abs/10.1111/mec.14292	https://scholar.google.com/scholar?cites=1247014454739864243&as_sdt=2005&sciodt=0,5&hl=en	10.1111/mec.14292
34	SO Nunziata, SL Lance, DE Scott…	Genomic data detect corresponding signatures of population size change on an ecological time scale in two salamander species		EcoRI	SphI	338-414	before PCR	Pippinprep	paired-end	151	2017	Molecular Ecology	https://onlinelibrary.wiley.com/doi/abs/10.1111/mec.13988	https://scholar.google.com/scholar?cites=17676168374524027787&as_sdt=2005&sciodt=0,5&hl=en	10.1111/mec.13988
8	F Termignoni‐García, JP Jaramillo‐Correa…	Genomic footprints of adaptation in a cooperatively breeding tropical bird across a vegetation gradient	GCA_000691975.1	EcoRI	SphI	345-407	before PCR	Pippinprep	paired-end	100	2017	Molecular Ecology	https://onlinelibrary.wiley.com/doi/abs/10.1111/mec.14224	https://scholar.google.com/scholar?cites=15591413767340094972&as_sdt=2005&sciodt=0,5&hl=en	10.1111/mec.14224
16	SF Ryan, MC Fontaine, JM Scriber…	Patterns of divergence across the geographic and genomic landscape of a butterfly hybrid zone associated with a climatic gradient	GCA_000931545.1	EcoRI	MseI	400-600	not mentioned	Bluepippin	paired-end	100 and 150 (hiseq + miseq)	2017	Molecular Ecology	https://onlinelibrary.wiley.com/doi/abs/10.1111/mec.14236	https://scholar.google.com/scholar?cites=13752309539532546808&as_sdt=2005&sciodt=0,5&hl=en	10.1111/mec.14236
7	JM Pujolar, L Dalén, MM Hansen…	Demographic inference from whole‐genome and RAD sequencing data suggests alternating human impacts on goose populations since the last ice age		PstI	MspI	200-500	before PCR	manually	paired-end	not mentioned	2017	Molecular Ecology	https://onlinelibrary.wiley.com/doi/abs/10.1111/mec.14374	https://scholar.google.com/scholar?cites=4812719896343088164&as_sdt=2005&sciodt=0,5&hl=en	10.1111/mec.14374
28	SE Alter, J Munshi‐South, MLJ Stiassny	Genomewide SNP data reveal cryptic phylogeographic structure and microallopatric divergence in a rapids‐adapted clade of cichlids from the Congo River	GCA_000188235.2	MluCI	NlaIII	300-450	before PCR	Pippinprep	paired-end	100	2017	Molecular Ecology	https://onlinelibrary.wiley.com/doi/abs/10.1111/mec.13973	https://scholar.google.com/scholar?cites=9748297817100796785&as_sdt=2005&sciodt=0,5&hl=en	10.1111/mec.13973
18	DJ Combosch, S Lemer, PD Ward…	Genomic signatures of evolution in Nautilus—An endangered living fossil		SbfI	EcoRI	320-720	before PCR	Pippinprep	paired-end	150	2017	Molecular Ecology Resources	https://onlinelibrary.wiley.com/doi/abs/10.1111/mec.14344	https://scholar.google.com/scholar?cites=10920448056404496796&as_sdt=2005&sciodt=0,5&hl=en	10.1111/mec.14344
36	RK Bagley, VC Sousa, ML Niemiller…	History, geography and host use shape genomewide patterns of genetic variation in the redheaded pine sawfly (Neodiprion lecontei)	GCA_001263575.1	NlaIII	EcoRI	376 (±38 )	before PCR	Pippinprep	paired-end	100	2017	Molecular Ecology	https://onlinelibrary.wiley.com/doi/abs/10.1111/mec.13972	https://scholar.google.com/scholar?cites=12249841377003618008&as_sdt=2005&sciodt=0,5&hl=en	10.1111/mec.13972
42	JA Oswald, I Overcast, WM Mauck III…	Isolation with asymmetric gene flow during the nonsynchronous divergence of dry forest birds		SbfI	MspI	250-500	before PCR	manually	paired-end	125 (mentioned as 100 in the paper)	2017	Molecular Ecology	https://onlinelibrary.wiley.com/doi/abs/10.1111/mec.14013	https://scholar.google.com/scholar?cites=4406079868389161303&as_sdt=2005&sciodt=0,5&hl=en	10.1111/mec.14013
26	T Hämälä, TM Mattila, PH Leinonen…	Role of seed germination in adaptation and reproductive isolation in Arabidopsis lyrata		MfeI	NlaIII	not mentioned	not mentioned	not mentioned	paired-end	100	2017	Molecular Ecology	https://onlinelibrary.wiley.com/doi/abs/10.1111/mec.14135	https://scholar.google.com/scholar?cites=2488562957040467319&as_sdt=2005&sciodt=0,5&hl=en	10.1111/mec.14135
9	M Ruffley, ML Smith, A Espíndola…	Combining allele frequency and tree‐based approaches improves phylogeographic inference from natural history collections	GCA_028654335.1	EcoRI	SbfI	650 (±50)	not mentioned	Bluepippin	paired-end	300	2018	Molecular Ecology	https://onlinelibrary.wiley.com/doi/abs/10.1111/mec.14491	https://scholar.google.com/scholar?cites=8031877855111725832&as_sdt=2005&sciodt=0,5&hl=en	10.1111/mec.14491
8	X Liu, S Karrenberg	Genetic architecture of traits associated with reproductive barriers in Silene: Coupling, sex chromosomes and variation		EcoRI	Taqα1	to ~550	not mentioned	not mentioned	paired-end	not mentioned	2018	Molecular Ecology	https://onlinelibrary.wiley.com/doi/abs/10.1111/mec.14562	https://scholar.google.com/scholar?cites=16114246542678312187&as_sdt=2005&sciodt=0,5&hl=en	10.1111/mec.14562
	Jordan CY, Lohse K, Turner F, Thomson M, Gharbi K, Ennos RA.	Maintaining their genetic distance: Little evidence for introgression between widely hybridizing species of Geum with contrasting mating systems	GCA_900236755.1	EcoRI	SphI	300 tight	before PCR	Bluepippin	paired-end	125 and 150	2018	Molecular Ecology	Mol Ecol https://onlinelibrary.wiley.com/doi/full/10.1111/mec.14426		10.1111/mec.14426
8	J Reyes‐Velasco, JD Manthey, X Freilich…	Diversification of African tree frogs (genus Leptopelis) in the highlands of Ethiopia		SbfI	MspI	400-550	before PCR	Pippinprep	paired-end	different lenghts	2018	Molecular Ecology	https://onlinelibrary.wiley.com/doi/abs/10.1111/mec.14573	https://scholar.google.com/scholar?cites=8522307169790357494&as_sdt=2005&sciodt=0,5&hl=en	10.1111/mec.14573
14	ML Fritz, AM DeYonke, A Papanicolaou…	Contemporary evolution of a Lepidopteran species, Heliothis virescens, in response to modern agricultural practices	GCA_002382865.2	EcoRI	MspI	450-650	before PCR	Bluepippin	paired-end	300	2018	Molecular Ecology	https://onlinelibrary.wiley.com/doi/abs/10.1111/mec.14430	https://scholar.google.com/scholar?cites=7006881886203385688&as_sdt=2005&sciodt=0,5&hl=en	10.1111/mec.14430
20	CRM Attard, CJ Brauer, J Sandoval‐Castillo…	Ecological disturbance influences adaptive divergence despite high gene flow in golden perch (Macquaria ambigua): Implications for management and resilience to …		SbfI	MseI	300-800	not mentioned	not mentioned	paired-end	100	2018	Molecular Ecology	https://onlinelibrary.wiley.com/doi/abs/10.1111/mec.14438	https://scholar.google.com/scholar?cites=5726529975471584808&as_sdt=2005&sciodt=0,5&hl=en	10.1111/mec.14438
18	W Yang, GM While, H Laakkonen, R Sacchi…	Genomic evidence for asymmetric introgression by sexual selection in the common wall lizard		EcoRI	MspI	300-700	before PCR	not mentioned	paired-end	150	2018	Molecular Ecology	https://onlinelibrary.wiley.com/doi/abs/10.1111/mec.14861	https://scholar.google.com/scholar?cites=18468529945199952&as_sdt=2005&sciodt=0,5&hl=en	10.1111/mec.14861
60	DS Baetscher, AJ Clemento, TC Ng…	Microhaplotypes provide increased power from short‐read DNA sequences for relationship inference		SphI	EcoRI	350 tight	before PCR	Pippinprep	paired-end	600	2018	Molecular Ecology	https://onlinelibrary.wiley.com/doi/abs/10.1111/1755-0998.12737	https://scholar.google.com/scholar?cites=2458004139672229185&as_sdt=2005&sciodt=0,5&hl=en	10.1111/1755-0998.12737
28	V Ivanov, KM Lee, M Mutanen	Mitonuclear discordance in wolf spiders: Genomic evidence for species integrity and introgression		PstI	MseI	300 mean	before PCR	bluepippin	paired-end	100	2018	Molecular Ecology Resources	https://onlinelibrary.wiley.com/doi/abs/10.1111/mec.14564	https://scholar.google.com/scholar?cites=16346945980145783773&as_sdt=2005&sciodt=0,5&hl=en	10.1111/mec.14564
65	J Sandoval‐Castillo, NA Robinson, AM Hart…	Seascape genomics reveals adaptive divergence in a connected and commercially important mollusc, the greenlip abalone (Haliotis laevigata), along a longitudinal …		SbfI	MseI	300-800	before PCR	Pippinprep	paired-end	100	2018	Molecular Ecology	https://onlinelibrary.wiley.com/doi/abs/10.1111/mec.14526	https://scholar.google.com/scholar?cites=4308256430679536449&as_sdt=2005&sciodt=0,5&hl=en	10.1111/mec.14526
64	M Combs, EE Puckett, J Richardson, D Mims…	Spatial population genomics of the brown rat (Rattus norvegicus) in New York City	GCA_000001895.4	SphI	MluCI	376-412	before PCR	Pippinprep	paired-end	125	2018	Molecular Ecology	https://onlinelibrary.wiley.com/doi/abs/10.1111/mec.14437	https://scholar.google.com/scholar?cites=12238584457703164292&as_sdt=2005&sciodt=0,5&hl=en	10.1111/mec.14437
11	B Chattopadhyay, KM Garg, YJ Soo, GW Low…	Conservation genomics in the fight to help the recovery of the critically endangered Siamese crocodile Crocodylus siamensis		EcoRI	MspI	300-500	before PCR	sera-mag magnetic beads	paired-end	150	2019	Molecular Ecology	https://onlinelibrary.wiley.com/doi/abs/10.1111/mec.15023	https://scholar.google.com/scholar?cites=14035683587481661781&as_sdt=2005&sciodt=0,5&hl=en	10.1111/mec.15023
0	F Baena‐Díaz, N Zemp, A Widmer	Insights into the genetic architecture of sexual dimorphism from an interspecific cross between two diverging Silene (Caryophyllaceae) species		EcoRI	Taq	850 (not clear)	before PCR	Ampure XP beads	paired-end	125	2019	Molecular Ecology	https://onlinelibrary.wiley.com/doi/abs/10.1111/mec.15271		10.1111/mec.15271
7	CS Stobie, MJ Cunningham…	Finding stories in noise: Mitochondrial portraits from RAD data		MluCI	NlaIII	300-500	not mentioned	not mentioned	paired-end	90	2019	Molecular Ecology	https://onlinelibrary.wiley.com/doi/abs/10.1111/1755-0998.12953	https://scholar.google.com/scholar?cites=4943754381498830115&as_sdt=2005&sciodt=0,5&hl=en	10.1111/1755-0998.12953
13	MM Vasconcellos, GR Colli, JN Weber…	Isolation by instability: Historical climate change shapes population structure and genomic divergence of treefrogs in the Neotropical Cerrado savanna		SphI	MspI	448-496	before PCR	bluepippin	paired-end	125	2019	Molecular Ecology Resources	https://onlinelibrary.wiley.com/doi/abs/10.1111/mec.15045	https://scholar.google.com/scholar?cites=15731286355862332367&as_sdt=2005&sciodt=0,5&hl=en	10.1111/mec.15045
15	MD Baiz, PK Tucker, L Cortés‐Ortiz	Multiple forms of selection shape reproductive isolation in a primate hybrid zone	GCA_004027835.1	SphI	MluCI	150-300	peterson.	Pippinprep	paired-end	150	2019	Molecular Ecology	https://onlinelibrary.wiley.com/doi/abs/10.1111/mec.14966	https://scholar.google.com/scholar?cites=289503226943906884&as_sdt=2005&sciodt=0,5&hl=en	10.1111/mec.14966
22	KB Westergaard, N Zemp, LP Bruederle…	Population genomic evidence for plant glacial survival in Scandinavia		EcoRI	Taqα1	570	before PCR	Ampure XP beads	paired-end	100	2019	Molecular Ecology	https://onlinelibrary.wiley.com/doi/abs/10.1111/mec.14994	https://scholar.google.com/scholar?cites=6625631814594869419&as_sdt=2005&sciodt=0,5&hl=en	10.1111/mec.14994
11	L Gervais, C Perrier, M Bernard, J Merlet…	RAD‐sequencing for estimating genomic relatedness matrix‐based heritability in the wild: A case study in roe deer		EcoRI	MspI	270-330	peterson.	not mentioned	paired-end	125	2019	Molecular Ecology	https://onlinelibrary.wiley.com/doi/abs/10.1111/1755-0998.13031	https://scholar.google.com/scholar?cites=14710459839393486166&as_sdt=2005&sciodt=0,5&hl=en	10.1111/1755-0998.13031
9	NP Saarman, R Opiro, C Hyseni, R Echodu…	The population genomics of multiple tsetse fly (Glossina fuscipes fuscipes) admixture zones in Uganda		MluCI	NlaIII	95-105	after?	not mentioned	paired-end	75	2019	Molecular Ecology Resources	https://onlinelibrary.wiley.com/doi/abs/10.1111/mec.14957	https://scholar.google.com/scholar?cites=11319954360333655835&as_sdt=2005&sciodt=0,5&hl=en	10.1111/mec.14957
36	S Sherpa, MGB Blum, T Capblancq, T Cumer…	Unravelling the invasion history of the Asian tiger mosquito in Europe	GCA_001444175.2	SbfI	MspI	190-600	before PCR	Pippinprep	paired-end	125	2019	Molecular Ecology	https://onlinelibrary.wiley.com/doi/abs/10.1111/mec.15071	https://scholar.google.com/scholar?cites=17309389879126453128&as_sdt=2005&sciodt=0,5&hl=en	10.1111/mec.15071
5	TA Maigret, JJ Cox, DW Weisrock	A spatial genomic approach identifies time lags and historical barriers to gene flow in a rapidly fragmenting Appalachian landscape	GCA_003400415.2	EcoRI	SphI	526+ – 10%	before PCR	Pippinprep	paired-end	150	2020	Molecular Ecology	https://onlinelibrary.wiley.com/doi/abs/10.1111/mec.15362	https://scholar.google.com/scholar?cites=881942560425576296&as_sdt=2005&sciodt=0,5&hl=en	10.1111/mec.15362
0	Z Ye, D Chen, J Yuan, C Zheng, X Yang…	Are population isolations and declines a threat to island endemic water striders? A lesson from demographic and niche modelling of Metrocoris esakii (Hemiptera Gerridae)		EcoRI	MspI	250-600	before PCR	Pippinprep	paired-end	150	2020	Molecular Ecology	https://onlinelibrary.wiley.com/doi/abs/10.1111/mec.15669		10.1111/mec.15669
6	MJ de Jong, Z Li, Y Qin, E Quéméré, K Baker…	Demography and adaptation promoting evolutionary transitions in a mammalian genus that diversified during the Pleistocene		HindIII	MspI	275-525 (excluding adaptors)	before PCR	Pippinprep	paired-end	125	2020	Molecular Ecology	https://onlinelibrary.wiley.com/doi/abs/10.1111/mec.15450	https://scholar.google.com/scholar?cites=13267879497068784208&as_sdt=2005&sciodt=0,5&hl=en	10.1111/mec.15450
2	X Liu, S Glémin, S Karrenberg	Evolution of putative barrier loci at an intermediate stage of speciation with gene flow in campions (Silene)		EcoRI	Taqα1	~550	not mentioned	not mentioned	paired-end	125	2020	Molecular Ecology	https://onlinelibrary.wiley.com/doi/abs/10.1111/mec.15571	https://scholar.google.com/scholar?cites=8301414256508254345&as_sdt=2005&sciodt=0,5&hl=en	10.1111/mec.15571
0	D Lin, EA Lacey, BH Bach, K Bi, CJ Conroy…	Gut microbial diversity across a contact zone for California voles: Implications for lineage divergence of hosts and mitonuclear mismatch in the assembly of the …	GCA_028537955.1	EcoRI	SphI	376-476	before PCR	Pippinprep	paired-end	150	2020	Molecular Ecology	https://onlinelibrary.wiley.com/doi/abs/10.1111/mec.15443		10.1111/mec.15443
10	RJ Schley, RT Pennington…	Introgression across evolutionary scales suggests reticulation contributes to Amazonian tree diversity	GCA_026873985.1	EcoRI	MspI	375-550	before PCR	Pippinprep	paired-end	150	2020	Molecular Ecology	https://onlinelibrary.wiley.com/doi/abs/10.1111/mec.15616	https://scholar.google.com/scholar?cites=2846360514203621940&as_sdt=2005&sciodt=0,5&hl=en	10.1111/mec.15616
3	U Postel, B Glemser, K Salazar Alekseyeva…	Adaptive divergence across Southern Ocean gradients in the pelagic diatom Fragilariopsis kerguelensis		PstI	MspI	500-1000	before PCR	Ampure XP beads	paired-end	150	2020	Molecular Ecology	https://onlinelibrary.wiley.com/doi/abs/10.1111/mec.15554	https://scholar.google.com/scholar?cites=16808940045065301029&as_sdt=2005&sciodt=0,5&hl=en	10.1111/mec.15554
8	JD Burgon, DR Vieites, A Jacobs, SK Weidt…	Functional colour genes and signals of selection in colour‐polymorphic salamanders		PstI	AclI	350-416	before PCR	Pippinprep	paired-end	75	2020	Molecular Ecology	https://onlinelibrary.wiley.com/doi/abs/10.1111/mec.15411	https://scholar.google.com/scholar?cites=5390045761668249659&as_sdt=2005&sciodt=0,5&hl=en	10.1111/mec.15411
12	MJS Gibson, LC Moyle	Regional differences in the abiotic environment contribute to genomic divergence within a wild tomato species		PstI	EcoRI	not mentioned	not mentioned	not mentioned	paired-end	150	2020	Molecular Ecology	https://onlinelibrary.wiley.com/doi/abs/10.1111/mec.15477	https://scholar.google.com/scholar?cites=2685632941521055974&as_sdt=2005&sciodt=0,5&hl=en	10.1111/mec.15477
3	ANG Kirschel, EC Nwankwo, DK Pierce…	CYP2J19 mediates carotenoid colour introgression across a natural avian hybrid zone		sbfI	MseI	>150	after PCR	Ampure XP beads	paired-end	150	2020	Molecular Ecology	https://onlinelibrary.wiley.com/doi/abs/10.1111/mec.15691	https://scholar.google.com/scholar?cites=17101986009052966059&as_sdt=2005&sciodt=0,5&hl=en	10.1111/mec.15691
4	PA Eyer, AJ Blumenfeld, LNL Johnson…	Extensive human‐mediated jump dispersal within and across the native and introduced ranges of the invasive termite Reticulitermes flavipes	GCA_021186555.1	SphI	EcoRI	300-500	after PCR	Bluepippin	paired-end	150	2020	Molecular Ecology	https://onlinelibrary.wiley.com/doi/abs/10.1111/mec.16022	https://scholar.google.com/scholar?cites=833282127713433281&as_sdt=2005&sciodt=0,5&hl=en	10.1111/mec.16022
6	TL Rubi, LL Knowles, B Dantzer	Museum epigenomics: characterizing cytosine methylation in historic museum specimens		sphI	MluCI	376-412 and 325-425	not mentioned	Pippinprep	paired-end		2020	Molecular Ecology	https://onlinelibrary.wiley.com/doi/abs/10.1111/1755-0998.13115	https://scholar.google.com/scholar?cites=1332021833291906699&as_sdt=2005&sciodt=0,5&hl=en	10.1111/1755-0998.13115
	Komarova VA, Kostin DS, Bryja J, Mikula O, Bryjová A, Čížková D, Šumbera R, Meheretu Y, Lavrenchenko LA.	Complex reticulate evolution of speckled brush-furred rats (Lophuromys) in the Ethiopian centre of endemism		EcoRI	MspI	390	after PCR	Pippinprep	paired-end	250	2021	Molecular Ecology	Mol Ecol https://onlinelibrary.wiley.com/doi/full/10.1111/mec.15891		10.1111/mec.15891
4	R Gargiulo, T Kull, MF Fay	Effective double‐digest RAD sequencing and genotyping despite large genome size		EcoRI	MspI	450	after PCR	Pippinprep	paired-end	250	2021	Molecular Ecology Resources	https://onlinelibrary.wiley.com/doi/abs/10.1111/1755-0998.13314	https://scholar.google.com/scholar?cites=5508780681192826464&as_sdt=2005&sciodt=0,5&hl=en	10.1111/1755-0998.13314
	James Buckley S, Brauer C, Unmack P, Hammer M, Beheregaray LB.	The roles of aridification and sea level changes in the diversification and persistence of freshwater fish lineages		EcoRI	SphI	300 tight	before PCR	Bluepippin	paired-end	125 and 150	2021	Molecular Ecology	Mol Ecol https://onlinelibrary.wiley.com/doi/full/10.1111/mec.16082		10.1111/mec.16082
3	D Trense, TL Schmidt, Q Yang, J Chung…	Anthropogenic and natural barriers affect genetic connectivity in an Alpine butterfly		MluCI	NlaIII	250-400	before PCR	Pippinprep	paired-end	150	2021	Molecular Ecology	https://onlinelibrary.wiley.com/doi/abs/10.1111/mec.15707	https://scholar.google.com/scholar?cites=3500883437872077452&as_sdt=2005&sciodt=0,5&hl=en	10.1111/mec.15707
3	MD Nowak, S Birkeland, T Mandáková…	The genome of Draba nivalis shows signatures of adaptation to the extreme environmental stresses of the Arctic		Nsil	MseI	300-450	after PCR	Ampure XP beads	paired-end		2021	Molecular Ecology Resources	https://onlinelibrary.wiley.com/doi/abs/10.1111/1755-0998.13280	https://scholar.google.com/scholar?cites=10838807282728359545&as_sdt=2005&sciodt=0,5&hl=en	10.1111/1755-0998.13280
2	L Reynes, T Thibaut, S Mauger, A Blanfuné…	Genomic signatures of clonality in the deep water kelp Laminaria rodriguezii	Not published	PstI	HhaI	400-900	after PCR	Pippinprep	paired-end	150	2021	Molecular Ecology	https://onlinelibrary.wiley.com/doi/abs/10.1111/mec.15860	https://scholar.google.com/scholar?cites=9806063671787313638&as_sdt=2005&sciodt=0,5&hl=en	10.1111/mec.15860
0	S Vranken, T Wernberg, A Scheben…	Genotype‐environment mismatch of kelp forests under climate change		PstI	NlaIII	250-800	before PCR	Ampure XP beads	paired-end	150	2021	Molecular Ecology	https://onlinelibrary.wiley.com/doi/abs/10.1111/mec.15993		10.1111/mec.15993
0	G Wen, J Fu	Isolation and re‐connection: demographic history and multiple contact zones of the Green Odorous Frog (Odorrana margaretae) around the Sichuan Basin		SbfI	MseI	300-500	not mentioned	manually	paired-end	150	2021	Molecular Ecology	https://onlinelibrary.wiley.com/doi/abs/10.1111/mec.16021		10.1111/mec.16021
0	K Farleigh, SA Vladimirova, C Blair…	The effects of climate and demographic history in shaping genomic variation across populations of the Desert Horned Lizard (Phrynosoma platyrhinos)	GCA_020142125.1	SbfI	MspI	435-535	before PCR	Pippinprep	paired-end	125	2021	Molecular Ecology	https://onlinelibrary.wiley.com/doi/abs/10.1111/mec.16070		10.1111/mec.16070
0	LJ Cao, BY Li, JC Chen, JY Zhu, AA Hoffmann…	Local climate adaptation and gene flow in the native range of two co‐occurring fruit moths with contrasting invasiveness	GCA_022674335.1 (Grapholita molesta); GCA_014607505.2(Carposina sasakii)	NlaIII	AciI	420-540	before PCR	Bluepippin	paired-end	150	2021	Molecular Ecology	https://onlinelibrary.wiley.com/doi/abs/10.1111/mec.16055		10.1111/mec.16055
