## Supplementary material for "Optimising ddRAD sequencing for population genomic studies with ddgRADer": Supp. File 1

### Sheet: EcoRI BfaI
Yield	500000000
Depth per sample	20
Fragment size	No. fragments	No. genomic bases sequenced in bin	No. basepairs in insilico digested sample (sum of C)	No. genomic fragments sequenced (sum of B)	Total depth (lane yield / E)	Samples multiplexible (F/B2)	Total genotyped bases (D*G)	Sequencing efficiency (H/maxH)
10	2138	21380	16512560	78554	6365.05	318.252	5.25516e+09	0.700688
20	1943	38860	16491180	76416	6543.13	327.157	5.3952e+09	0.71936
30	1922	57660	16452320	74473	6713.84	335.692	5.52291e+09	0.736389
40	1901	76040	16394660	72551	6891.7	344.585	5.64936e+09	0.753248
50	1741	87050	16318620	70650	7077.14	353.857	5.77446e+09	0.769928
60	1750	105000	16231570	68909	7255.95	362.797	5.88877e+09	0.785169
70	1700	119000	16126570	67159	7445.02	372.251	6.00313e+09	0.800417
80	1615	129200	16007570	65459	7638.37	381.918	6.11359e+09	0.815145
90	1589	143010	15878370	63844	7831.59	391.579	6.21764e+09	0.829019
100	1641	164100	15735360	62255	8031.48	401.574	6.31891e+09	0.842522
110	1581	173910	15571260	60614	8248.92	412.446	6.4223e+09	0.856307
120	1573	188760	15397350	59033	8469.84	423.492	6.52065e+09	0.86942
130	1373	178490	15208590	57460	8701.71	435.085	6.61703e+09	0.882271
140	1430	200200	15030100	56087	8914.72	445.736	6.69946e+09	0.893261
150	1456	218400	14829900	54657	9147.96	457.398	6.78317e+09	0.904422
160	1359	217440	14611500	53201	9398.32	469.916	6.86618e+09	0.91549
170	1389	236130	14394060	51842	9644.69	482.234	6.94131e+09	0.925508
180	1349	242820	14157930	50453	9910.21	495.511	7.01541e+09	0.935387
190	1395	265050	13915110	49104	10182.5	509.123	7.08451e+09	0.944601
200	1294	258800	13650060	47709	10480.2	524.01	7.15277e+09	0.953703
210	1222	256620	13391260	46415	10772.4	538.619	7.21279e+09	0.961705
220	1172	257840	13134640	45193	11063.7	553.183	7.26586e+09	0.968781
230	1190	273700	12876800	44021	11358.2	567.911	7.31287e+09	0.97505
240	1282	307680	12603100	42831	11673.8	583.689	7.3563e+09	0.980839
250	1182	295500	12295420	41549	12034	601.699	7.39814e+09	0.986419
260	1114	289640	11999920	40367	12386.4	619.318	7.43176e+09	0.990902
270	1109	299430	11710280	39253	12737.9	636.894	7.45821e+09	0.994428
280	1076	301280	11410850	38144	13108.2	655.411	7.4788e+09	0.997173
290	1083	314070	11109570	37068	13488.7	674.436	7.4927e+09	0.999026
300	1041	312300	10795500	35985	13894.7	694.734	7500000000	1
310	1024	307200	10483200	34944	14308.6	715.43	7500000000	1
320	1038	311400	10176000	33920	14740.6	737.028	7.5e+09	1
330	1038	311400	9864600	32882	15205.9	760.294	7.5e+09	1
340	946	283800	9553200	31844	15701.5	785.077	7500000000	1
350	1021	306300	9269400	30898	16182.3	809.114	7.5e+09	1
360	1001	300300	8963100	29877	16735.3	836.764	7.5e+09	1
370	912	273600	8662800	28876	17315.4	865.771	7500000000	1
380	967	290100	8389200	27964	17880.1	894.007	7500000000	1
390	972	291600	8099100	26997	18520.6	926.029	7500000000	1
400	874	262200	7807500	26025	19212.3	960.615	7.5e+09	1
410	873	261900	7545300	25151	19879.9	993.996	7500000000	1
420	795	238500	7283400	24278	20594.8	1029.74	7500000000	1
430	869	260700	7044900	23483	21292	1064.6	7500000000	1
440	834	250200	6784200	22614	22110.2	1105.51	7500000000	1
450	798	239400	6534000	21780	22956.8	1147.84	7500000000	1
460	767	230100	6294600	20982	23829.9	1191.5	7500000000	1
470	718	215400	6064500	20215	24734.1	1236.71	7.5e+09	1
480	791	237300	5849100	19497	25645	1282.25	7500000000	1
490	762	228600	5611800	18706	26729.4	1336.47	7500000000	1
500	711	213300	5383200	17944	27864.5	1393.22	7.5e+09	1
510	729	218700	5169900	17233	29014.1	1450.71	7500000000	1
520	798	239400	4951200	16504	30295.7	1514.78	7.5e+09	1
530	742	222600	4711800	15706	31835	1591.75	7.5e+09	1
540	676	202800	4489200	14964	33413.5	1670.68	7500000000	1
550	625	187500	4286400	14288	34994.4	1749.72	7500000000	1
560	667	200100	4098900	13663	36595.2	1829.76	7500000000	1
570	638	191400	3898800	12996	38473.4	1923.67	7500000000	1
580	645	193500	3707400	12358	40459.6	2022.98	7500000000	1
590	630	189000	3513900	11713	42687.6	2134.38	7500000000	1
600	634	190200	3324900	11083	45114.1	2255.71	7.5e+09	1
610	619	185700	3134700	10449	47851.5	2392.57	7.5e+09	1
620	597	179100	2949000	9830	50864.7	2543.23	7500000000	1
630	557	167100	2769900	9233	54153.6	2707.68	7500000000	1
640	553	165900	2602800	8676	57630.2	2881.51	7.5e+09	1
650	576	172800	2436900	8123	61553.6	3077.68	7.5e+09	1
660	554	166200	2264100	7547	66251.5	3312.57	7500000000	1
670	538	161400	2097900	6993	71500.1	3575	7500000000	1
680	584	175200	1936500	6455	77459.3	3872.97	7500000000	1
690	502	150600	1761300	5871	85164.4	4258.22	7500000000	1
700	533	159900	1610700	5369	93127.2	4656.36	7.5e+09	1
710	479	143700	1450800	4836	103391	5169.56	7.5e+09	1
720	527	158100	1307100	4357	114758	5737.89	7500000000	1
730	467	140100	1149000	3830	130548	6527.42	7500000000	1
740	499	149700	1008900	3363	148677	7433.84	7500000000	1
750	524	157200	859200	2864	174581	8729.05	7500000000	1
760	497	149100	702000	2340	213675	10683.8	7500000000	1
770	452	135600	552900	1843	271297	13564.8	7.5e+09	1
780	470	141000	417300	1391	359454	17972.7	7500000000	1
790	474	142200	276300	921	542888	27144.4	7500000000	1
800	447	134100	134100	447	1.11857e+06	55928.4	7.5e+09	1
		0
		0
		0
		0
		0
		0
		0
		0
		0
		0
		0
		0
		0
		0
		0
		0
		0
		0
		0
		0
		0
		0
		0
		0
		0
		0
		0
		0
		0
		0
		0
		0
		0
		0
		0
		0
		0
		0
		0
		0
		0
		0
		0
		0
		0
		0
		0
		0
		0
		0
		0
		0
		0
		0
		0
		0
		0
		0
		0
		0
		0
		0
		0
		0
		0
		0
		0
		0
		0
		0
		0
		0
		0
		0
		0
		0
		0
		0
		0
		0
		0
		0
		0
		0
		0
		0
		0
		0
		0
		0
		0
		0
		0
		0
		0
		0
		0
		0
		0
		0
		0
		0
		0
		0
		0
		0
		0
		0
		0
		0
		0
		0
		0
		0
		0
		0
		0
		0
		0
		0
		0
		0
		0
		0
		0
		0
		0
		0
		0
		0
		0
		0
		0
		0
		0
		0
		0
		0
		0
		0
		0
		0
		0
		0
		0
		0
		0
		0
		0
		0
		0
		0
		0
		0
		0
		0
		0
		0
		0
		0
		0
		0
		0
		0
		0
		0
		0
		0
		0
		0
		0
		0
		0
		0
		0
		0
		0
		0
		0
		0
		0
		0
		0
		0
		0
		0
		0
		0
		0
		0
		0
		0
		0
		0
		0
		0
		0
		0
		0
		0
		0
		0
		0
		0
		0
		0
		0
		0
		0
		0
		0
		0
		0
		0
		0
		0
		0
		0
		0
		0
		0
		0
		0
		0
		0
		0
		0
		0
		0
		0
		0
		0
		0
		0
		0
		0
		0
		0
		0
		0
		0
		0
		0
		0
		0
		0
		0
		0
		0
		0
		0
		0
		0
		0
		0
		0
		0
		0
		0
		0
		0
		0
		0
		0
		0
		0
		0
		0
		0
		0
		0
		0
		0
		0
		0
		0
		0
		0
		0
		0
		0
		0
		0
		0
		0
		0
		0
		0
		0
		0
		0
		0
		0
		0
		0
		0
		0
		0
		0
		0
		0
		0
		0
		0
		0
		0
		0
		0
		0
		0
		0
		0
		0
		0
		0
		0
		0
		0
		0
		0
		0
		0
		0
		0
		0
		0
		0
		0
		0
		0
		0
		0
		0
		0
		0
		0
		0
		0
		0
		0
		0
		0
		0
		0
		0
		0
		0
		0
		0
		0
		0
		0
		0
		0
		0
		0
		0
		0
		0
		0
		0
		0
		0
		0
		0
		0
		0
		0
		0
		0
		0
		0
		0
		0
		0
		0
		0
		0
		0
		0
		0
		0
		0
		0
		0
		0
		0
		0
		0
		0
		0
		0
		0
		0
		0
		0
		0
		0
		0
		0
		0
		0
		0
		0
		0
		0
		0
		0
		0
		0
		0
		0
		0
		0
		0
		0
		0
		0
		0
		0
		0
		0
		0
		0
		0
		0
		0
		0
		0
		0
		0
		0
		0
		0
		0
		0
		0
		0
		0
		0
		0
		0
		0
		0
		0
		0
		0
		0
		0
		0
		0
		0
		0
		0
		0
		0
		0
		0
		0
		0
		0
		0
		0
		0
		0
		0
		0
		0
		0
		0
		0
		0
		0
		0
		0
		0
		0
		0
		0
		0
		0
		0
		0
		0
		0
		0
		0
		0
		0
		0
		0
		0
		0
		0
		0
		0
		0
		0
		0
		0
		0
		0
		0
		0
		0
		0
		0
		0
		0
		0
		0
		0
		0
		0
		0
		0
		0
		0
		0
		0
		0
		0
		0
		0
		0
		0
		0
		0
		0
		0
		0
		0
		0
		0
		0
		0
		0
		0
		0
		0
		0
		0
		0
		0
		0
		0
		0
		0
		0
		0
		0
		0
		0
		0
		0
		0
		0
		0
		0
		0
		0
		0
		0
		0
		0
		0
		0
		0
		0
		0
		0
		0
		0
		0
		0
		0
		0
		0
		0
		0
		0
		0
		0
		0
		0
		0
		0
		0
		0
		0
		0
		0
		0
		0
		0
		0
		0
		0
		0
		0
		0
		0
		0
		0
		0
		0
		0
		0
		0
		0
		0
		0
		0
		0
		0
		0
		0
		0
		0
		0
		0
		0
		0
		0
		0
		0
		0
		0
		0
		0
		0
		0
		0
		0
		0
		0
		0
		0
		0
		0
		0
		0
		0
		0
		0
		0
		0
		0
		0
		0
		0
		0
		0
		0
		0
		0
		0
		0
		0
		0
		0
		0
		0
		0
		0
		0
		0
		0
		0
		0
		0
		0
		0
		0
		0
		0
		0
		0
		0
		0
		0
		0
		0
		0
		0
		0
		0
		0
		0
		0
		0
		0
		0
		0
		0
		0
		0
		0
		0
		0
		0
		0
		0
		0
		0
		0
		0
		0
		0
		0
		0
		0
		0
		0
		0
		0
		0
		0
		0
		0
		0
		0
		0
		0
		0
		0
		0
		0
		0
		0
		0
		0
		0
		0
		0
		0
		0
		0
		0
		0
		0
		0
		0
		0
		0
		0
		0
		0
		0
		0
		0
		0
		0
		0
		0
		0
		0
		0
		0
		0
		0
		0
		0
		0
		0
		0
		0
		0
		0
		0
		0
		0
		0
		0
		0
		0
		0
		0
		0
		0
		0
		0
		0
		0
		0
		0
		0
		0
		0
		0
		0
		0
		0
		0
		0
		0
		0
		0
		0
		0
		0
		0
		0
		0
		0
		0
		0
		0
		0
		0
		0
		0
		0
		0
		0
		0
		0
		0
		0
		0
		0
		0
		0
		0
		0
		0
		0
		0
		0
		0
		0
		0
		0
		0
		0
		0
		0
		0
		0
		0
		0
		0
		0
		0
		0
		0
		0
		0
		0
		0
		0
		0
		0
		0
		0
		0
		0
		0
		0
		0
		0
		0
		0
		0
		0
		0
		0
		0
		0
		0
		0
		0
		0
		0
		0
		0
		0
		0
		0
		0
		0
		0
		0
		0
		0
		0
		0
		0
		0
		0
		0
		0
		0
		0
		0
		0
		0
		0
		0
		0
		0
		0
		0
		0
		0
		0
		0
		0
		0
		0
		0
		0
		0
		0
		0
		0
		0
		0
		0
		0
		0
		0
		0
		0
		0
		0
		0
		0
		0
		0
		0
		0
		0
		0
		0
		0
		0
		0
		0
		0
		0
		0
		0
		0
		0
		0
		0
		0
		0
		0
		0
		0
		0
		0
		0
		0
		0
		0
		0
		0
		0
		0
		0
		0
		0
		0
		0
		0
		0
		0
		0
		0
		0
		0
		0
		0
		0
		0
		0
		0
		0
		0
		0
		0
		0
		0
		0
		0
		0
		0
		0
		0
		0
		0
		0
		0
		0
		0
		0
		0
		0
		0
		0
		0
		0
		0
		0
		0
		0
		0
		0
		0
		0
		0
		0
		0
		0
		0
		0
		0
		0
		0
		0
		0
		0
		0
		0
		0
		0
		0
		0
		0
		0
		0
		0
		0
		0
		0
		0
		0
		0
		0
		0
		0
		0
		0
		0
		0
		0
		0
		0
		0
		0
		0
		0
		0
		0
		0
		0
		0
		0
		0
		0
		0
		0
		0
		0
		0
		0
		0
		0
		0
		0
		0
		0
		0
		0
		0
		0
		0
		0
		0
		0
		0
		0
		0
		0
		0
		0
		0
		0
		0
		0
		0
		0
		0
		0
		0
		0
		0
		0
		0
		0
		0
		0
		0
		0
		0
		0
		0
		0
		0
		0
		0
		0
		0
		0
		0
		0
		0
		0
		0
		0
		0
		0
		0
		0
		0
		0
		0
		0
		0
		0
		0
		0
		0
		0
		0
		0
		0
		0
		0
		0
		0
		0
		0
		0
		0
		0
		0
		0
		0
		0
		0
		0
		0
		0
		0
		0
		0
		0
		0
		0
		0
		0
		0
		0
		0
		0
		0
		0
		0
		0
		0
		0
		0
		0
		0
		0
		0
		0
		0
		0
		0
		0
		0
		0
		0
		0
		0
		0
		0
		0
		0
		0
		0
		0
		0
		0
		0
		0
		0
		0
		0
		0
		0
		0
		0
		0
		0
		0
		0
		0
		0
		0
		0
		0
		0
		0
		0
		0
		0
		0
		0
		0
		0
		0
		0
		0
		0
		0
		0
		0
		0
		0
		0
		0
		0
		0
		0
		0
		0
		0
		0
		0
		0
		0
		0
		0
		0
		0
		0
		0
		0
		0
		0
		0
		0
		0
		0
		0
		0
		0
		0
		0
		0
		0
		0
		0
		0
		0
		0
		0
		0
		0
		0
		0
		0
		0
		0
		0
		0
		0
		0
		0
		0
		0
		0
		0
		0
		0
		0
		0
		0
		0
		0
		0
		0
		0
		0
		0
		0
		0
		0
		0
		0
		0
		0
		0
		0
		0
		0
		0
		0
		0
		0
		0
		0
		0
		0
		0
		0
		0
		0
		0
		0
		0
		0
		0
		0
		0
		0
		0
		0
		0
		0
		0
		0
		0
		0
		0
		0
		0
		0
		0
		0
		0
		0
		0
		0
		0
		0
		0
		0
		0
		0
		0
		0
		0
		0
		0
		0
		0
		0
		0
		0
		0
		0
		0
		0
		0
		0
		0
		0
		0
		0
		0
		0
		0
		0
		0
		0
		0
		0
		0
		0
		0
		0
		0
		0
		0
		0
		0
		0
		0
		0
		0
		0
		0
		0
		0
		0
		0
		0
		0
		0
		0
		0
		0
		0
		0
		0
		0
		0
		0
		0
		0
		0
		0
		0
		0
		0
		0
		0
		0
		0
		0
		0
		0
		0
		0
		0
		0
		0
		0
		0
		0
		0

### Sheet: EcoRI MseI
Yield	500000000
Depth per sample	20
Fragment size	No. fragments	No. genomic bases sequenced in bin	No. basepairs in insilico digested sample (sum of C)	No. genomic fragments sequenced (sum of B)	Total depth (lane yield / E)	Samples multiplexible (F/B2)	Total genotyped bases (D*G)	Sequencing efficiency (H/maxH)
10	14863	148630	16054280	147718	3384.83	169.241	2.71705e+09	0.362273
20	12825	256500	15905650	132855	3763.5	188.175	2.99305e+09	0.399073
30	11331	339930	15649150	120030	4165.63	208.281	3.25942e+09	0.43459
40	9926	397040	15309220	108699	4599.86	229.993	3.52101e+09	0.469468
50	8973	448650	14912180	98773	5062.11	253.106	3.77436e+09	0.503248
60	7993	479580	14463530	89800	5567.93	278.396	4.0266e+09	0.536879
70	7095	496650	13983950	81807	6111.95	305.597	4.27346e+09	0.569794
80	6332	506560	13487300	74712	6692.37	334.618	4.5131e+09	0.601746
90	5524	497160	12980740	68380	7312.08	365.604	4.74581e+09	0.632775
100	4933	493300	12483580	62856	7954.69	397.735	4.96515e+09	0.66202
110	4428	487080	11990280	57923	8632.15	431.607	5.17509e+09	0.690013
120	4119	494280	11503200	53495	9346.67	467.333	5.37583e+09	0.716777
130	3822	496860	11008920	49376	10126.4	506.319	5.57402e+09	0.743203
140	3418	478520	10512060	45554	10976	548.799	5.76901e+09	0.769201
150	3055	458250	10033540	42136	11866.3	593.317	5.95307e+09	0.793742
160	2762	441920	9575290	39081	12793.9	639.697	6.12528e+09	0.816705
170	2569	436730	9133370	36319	13766.9	688.345	6.28691e+09	0.838255
180	2437	438660	8696640	33750	14814.8	740.741	6.44196e+09	0.858927
190	2259	429210	8257980	31313	15967.8	798.39	6.59309e+09	0.879079
200	1972	394400	7828770	29054	17209.3	860.467	6.7364e+09	0.898186
210	1864	391440	7434370	27082	18462.4	923.122	6.86283e+09	0.915044
220	1711	376420	7042930	25218	19827.1	991.355	6.98205e+09	0.93094
230	1591	365930	6666510	23507	21270.3	1063.51	7.08992e+09	0.945323
240	1441	345840	6300580	21916	22814.4	1140.72	7.18719e+09	0.958292
250	1351	337750	5954740	20475	24420	1221	7.27074e+09	0.969433
260	1295	336700	5616990	19124	26145.2	1307.26	7.34285e+09	0.979047
270	1218	328860	5280290	17829	28044.2	1402.21	7.40407e+09	0.98721
280	1065	298200	4951430	16611	30100.5	1505.03	7.45203e+09	0.993605
290	1057	306530	4653230	15546	32162.6	1608.13	7.483e+09	0.997734
300	1047	314100	4346700	14489	34508.9	1725.45	7.5e+09	1
310	868	260400	4032600	13442	37196.8	1859.84	7500000000	1
320	857	257100	3772200	12574	39764.6	1988.23	7500000000	1
330	754	226200	3515100	11717	42673	2133.65	7.5e+09	1
340	696	208800	3288900	10963	45608	2280.4	7500000000	1
350	702	210600	3080100	10267	48699.7	2434.99	7500000000	1
360	646	193800	2869500	9565	52273.9	2613.7	7500000000	1
370	625	187500	2675700	8919	56060.1	2803	7500000000	1
380	573	171900	2488200	8294	60284.5	3014.23	7.5e+09	1
390	517	155100	2316300	7721	64758.5	3237.92	7500000000	1
400	503	150900	2161200	7204	69405.9	3470.29	7500000000	1
410	432	129600	2010300	6701	74615.7	3730.79	7.5e+09	1
420	438	131400	1880700	6269	79757.5	3987.88	7500000000	1
430	384	115200	1749300	5831	85748.6	4287.43	7.5e+09	1
440	355	106500	1634100	5447	91793.6	4589.68	7.5e+09	1
450	322	96600	1527600	5092	98193.2	4909.66	7.5e+09	1
460	278	83400	1431000	4770	104822	5241.09	7.5e+09	1
470	273	81900	1347600	4492	111309	5565.45	7500000000	1
480	302	90600	1265700	4219	118511	5925.57	7500000000	1
490	275	82500	1175100	3917	127649	6382.44	7500000000	1
500	246	73800	1092600	3642	137287	6864.36	7.5e+09	1
510	212	63600	1018800	3396	147232	7361.6	7.5e+09	1
520	219	65700	955200	3184	157035	7851.76	7500000000	1
530	204	61200	889500	2965	168634	8431.7	7.5e+09	1
540	201	60300	828300	2761	181094	9054.69	7.5e+09	1
550	203	60900	768000	2560	195312	9765.62	7500000000	1
560	149	44700	707100	2357	212134	10606.7	7500000000	1
570	140	42000	662400	2208	226449	11322.5	7500000000	1
580	138	41400	620400	2068	241779	12089	7500000000	1
590	161	48300	579000	1930	259067	12953.4	7.5e+09	1
600	144	43200	530700	1769	282646	14132.3	7.5e+09	1
610	133	39900	487500	1625	307692	15384.6	7500000000	1
620	110	33000	447600	1492	335121	16756	7500000000	1
630	113	33900	414600	1382	361795	18089.7	7500000000	1
640	110	33000	380700	1269	394011	19700.6	7.5e+09	1
650	104	31200	347700	1159	431406	21570.3	7500000000	1
660	100	30000	316500	1055	473934	23696.7	7.5e+09	1
670	88	26400	286500	955	523560	26178	7.5e+09	1
680	97	29100	260100	867	576701	28835.1	7.5e+09	1
690	91	27300	231000	770	649351	32467.5	7500000000	1
700	76	22800	203700	679	736377	36818.9	7500000000	1
710	75	22500	180900	603	829187	41459.4	7500000000	1
720	60	18000	158400	528	946970	47348.5	7500000000	1
730	62	18600	140400	468	1.06838e+06	53418.8	7500000000	1
740	55	16500	121800	406	1.23153e+06	61576.4	7500000000	1
750	58	17400	105300	351	1.4245e+06	71225.1	7500000000	1
760	63	18900	87900	293	1.70648e+06	85324.2	7500000000	1
770	54	16200	69000	230	2.17391e+06	108696	7500000000	1
780	60	18000	52800	176	2.84091e+06	142045	7.5e+09	1
790	66	19800	34800	116	4.31034e+06	215517	7.5e+09	1
800	50	15000	15000	50	10000000	500000	7500000000	1
		0
		0
		0
		0
		0
		0
		0
		0
		0
		0
		0
		0
		0
		0
		0
		0
		0
		0
		0
		0
		0
		0
		0
		0
		0
		0
		0
		0
		0
		0
		0
		0
		0
		0
		0
		0
		0
		0
		0
		0
		0
		0
		0
		0
		0
		0
		0
		0
		0
		0
		0
		0
		0
		0
		0
		0
		0
		0
		0
		0
		0
		0
		0
		0
		0
		0
		0
		0
		0
		0
		0
		0
		0
		0
		0
		0
		0
		0
		0
		0
		0
		0
		0
		0
		0
		0
		0
		0
		0
		0
		0
		0
		0
		0
		0
		0
		0
		0
		0
		0
		0
		0
		0
		0
		0
		0
		0
		0
		0
		0
		0
		0
		0
		0
		0
		0
		0
		0
		0
		0
		0
		0
		0
		0
		0
		0
		0
		0
		0
		0
		0
		0
		0
		0
		0
		0
		0
		0
		0
		0
		0
		0
		0
		0
		0
		0
		0
		0
		0
		0
		0
		0
		0
		0
		0
		0
		0
		0
		0
		0
		0
		0
		0
		0
		0
		0
		0
		0
		0
		0
		0
		0
		0
		0
		0
		0
		0
		0
		0
		0
		0
		0
		0
		0
		0
		0
		0
		0
		0
		0
		0
		0
		0
		0
		0
		0
		0
		0
		0
		0
		0
		0
		0
		0
		0
		0
		0
		0
		0
		0
		0
		0
		0
		0
		0
		0
		0
		0
		0
		0
		0
		0
		0
		0
		0
		0
		0
		0
		0
		0
		0
		0
		0
		0
		0
		0
		0
		0
		0
		0
		0
		0
		0
		0
		0
		0
		0
		0
		0
		0
		0
		0
		0
		0
		0
		0
		0
		0
		0
		0
		0
		0
		0
		0
		0
		0
		0
		0
		0
		0
		0
		0
		0
		0
		0
		0
		0
		0
		0
		0
		0
		0
		0
		0
		0
		0
		0
		0
		0
		0
		0
		0
		0
		0
		0
		0
		0
		0
		0
		0
		0
		0
		0
		0
		0
		0
		0
		0
		0
		0
		0
		0
		0
		0
		0
		0
		0
		0
		0
		0
		0
		0
		0
		0
		0
		0
		0
		0
		0
		0
		0
		0
		0
		0
		0
		0
		0
		0
		0
		0
		0
		0
		0
		0
		0
		0
		0
		0
		0
		0
		0
		0
		0
		0
		0
		0
		0
		0
		0
		0
		0
		0
		0
		0
		0
		0
		0
		0
		0
		0
		0
		0
		0
		0
		0
		0
		0
		0
		0
		0
		0
		0
		0
		0
		0
		0
		0
		0
		0
		0
		0
		0
		0
		0
		0
		0
		0
		0
		0
		0
		0
		0
		0
		0
		0
		0
		0
		0
		0
		0
		0
		0
		0
		0
		0
		0
		0
		0
		0
		0
		0
		0
		0
		0
		0
		0
		0
		0
		0
		0
		0
		0
		0
		0
		0
		0
		0
		0
		0
		0
		0
		0
		0
		0
		0
		0
		0
		0
		0
		0
		0
		0
		0
		0
		0
		0
		0
		0
		0
		0
		0
		0
		0
		0
		0
		0
		0
		0
		0
		0
		0
		0
		0
		0
		0
		0
		0
		0
		0
		0
		0
		0
		0
		0
		0
		0
		0
		0
		0
		0
		0
		0
		0
		0
		0
		0
		0
		0
		0
		0
		0
		0
		0
		0
		0
		0
		0
		0
		0
		0
		0
		0
		0
		0
		0
		0
		0
		0
		0
		0
		0
		0
		0
		0
		0
		0
		0
		0
		0
		0
		0
		0
		0
		0
		0
		0
		0
		0
		0
		0
		0
		0
		0
		0
		0
		0
		0
		0
		0
		0
		0
		0
		0
		0
		0
		0
		0
		0
		0
		0
		0
		0
		0
		0
		0
		0
		0
		0
		0
		0
		0
		0
		0
		0
		0
		0
		0
		0
		0
		0
		0
		0
		0
		0
		0
		0
		0
		0
		0
		0
		0
		0
		0
		0
		0
		0
		0
		0
		0
		0
		0
		0
		0
		0
		0
		0
		0
		0
		0
		0
		0
		0
		0
		0
		0
		0
		0
		0
		0
		0
		0
		0
		0
		0
		0
		0
		0
		0
		0
		0
		0
		0
		0
		0
		0
		0
		0
		0
		0
		0
		0
		0
		0
		0
		0
		0
		0
		0
		0
		0
		0
		0
		0
		0
		0
		0
		0
		0
		0
		0
		0
		0
		0
		0
		0
		0
		0
		0
		0
		0
		0
		0
		0
		0
		0
		0
		0
		0
		0
		0
		0
		0
		0
		0
		0
		0
		0
		0
		0
		0
		0
		0
		0
		0
		0
		0
		0
		0
		0
		0
		0
		0
		0
		0
		0
		0
		0
		0
		0
		0
		0
		0
		0
		0
		0
		0
		0
		0
		0
		0
		0
		0
		0
		0
		0
		0
		0
		0
		0
		0
		0
		0
		0
		0
		0
		0
		0
		0
		0
		0
		0
		0
		0
		0
		0
		0
		0
		0
		0
		0
		0
		0
		0
		0
		0
		0
		0
		0
		0
		0
		0
		0
		0
		0
		0
		0
		0
		0
		0
		0
		0
		0
		0
		0
		0
		0
		0
		0
		0
		0
		0
		0
		0
		0
		0
		0
		0
		0
		0
		0
		0
		0
		0
		0
		0
		0
		0
		0
		0
		0
		0
		0
		0
		0
		0
		0
		0
		0
		0
		0
		0
		0
		0
		0
		0
		0
		0
		0
		0
		0
		0
		0
		0
		0
		0
		0
		0
		0
		0
		0
		0
		0
		0
		0
		0
		0
		0
		0
		0
		0
		0
		0
		0
		0
		0
		0
		0
		0
		0
		0
		0
		0
		0
		0
		0
		0
		0
		0
		0
		0
		0
		0
		0
		0
		0
		0
		0
		0
		0
		0
		0
		0
		0
		0
		0
		0
		0
		0
		0
		0
		0
		0
		0
		0
		0
		0
		0
		0
		0
		0
		0
		0
		0
		0
		0
		0
		0
		0
		0
		0
		0
		0
		0
		0
		0
		0
		0
		0
		0
		0
		0
		0
		0
		0
		0
		0
		0
		0
		0
		0
		0
		0
		0
		0
		0
		0
		0
		0
		0
		0
		0
		0
		0
		0
		0
		0
		0
		0
		0
		0
		0
		0
		0
		0
		0
		0
		0
		0
		0
		0
		0
		0
		0
		0
		0
		0
		0
		0
		0
		0
		0
		0
		0
		0
		0
		0
		0
		0
		0
		0
		0
		0
		0
		0
		0
		0
		0
		0
		0
		0
		0
		0
		0
		0
		0
		0
		0
		0
		0
		0
		0
		0
		0
		0
		0
		0
		0
		0
		0
		0
		0
		0
		0
		0
		0
		0
		0
		0
		0
		0
		0
		0
		0
		0
		0
		0
		0
		0
		0
		0
		0
		0
		0
		0
		0
		0
		0
		0
		0
		0
		0
		0
		0
		0
		0
		0
		0
		0
		0
		0
		0
		0
		0
		0
		0
		0
		0
		0
		0
		0
		0
		0
		0
		0
		0
		0
		0
		0
		0
		0
		0
		0
		0
		0
		0
		0
		0
		0
		0
		0
		0
		0
		0
		0
		0
		0
		0
		0
		0
		0
		0
		0
		0
		0
		0
		0
		0
		0
		0
		0
		0
		0
		0
		0
		0
		0
		0
		0
		0
		0
		0
		0
		0
		0
		0
		0
		0
		0
		0
		0
		0
		0
		0
		0
		0
		0
		0
		0
		0
		0
		0
		0
		0
		0
		0
		0
		0
		0
		0
		0
		0
		0
		0
		0
		0
		0
		0
		0
		0
		0
		0
		0
		0
		0
		0
		0
		0
		0
		0
		0
		0
		0
		0
		0
		0
		0
		0
		0
		0
		0
		0
		0
		0
		0
		0
		0
		0
		0
		0
		0
		0
		0
		0
		0
		0
		0
		0
		0
		0
		0
		0
		0
		0
		0
		0
		0
		0
		0
		0
		0
		0
		0
		0
		0
		0
		0
		0
		0
		0
		0
		0
		0
		0
		0
		0
		0
		0
		0
		0
		0
		0
		0
		0
		0
		0
		0
		0
		0
		0
		0
		0
		0
		0
		0
		0
		0
		0
		0
		0
		0
		0
		0
		0
		0
		0
		0
		0
		0
		0
		0
		0
		0
		0
		0
		0
		0
		0
		0
		0
		0
		0
		0
		0
		0
		0
		0
		0
		0
		0
		0
		0
		0
		0
		0
		0
		0
		0
		0
		0
		0
		0
		0
		0
		0
		0
		0
		0
		0
		0
		0
		0
		0
		0
		0
		0
		0
		0
		0
		0
		0
		0
		0
		0
		0
		0
		0
		0
		0
		0
		0
		0
		0
		0
		0
		0
		0
		0
		0
		0
		0
		0
		0
		0
		0
		0
		0
		0
		0
		0
		0
		0
		0
		0
		0
		0
		0
		0
		0
		0
		0
		0
		0
		0
		0
		0
		0
		0
		0
		0
		0
		0
		0
		0
		0
		0
		0
		0
		0
		0
		0
		0
		0
		0
		0
		0
		0
		0
		0
		0
		0
		0
		0
		0
		0
		0
		0
		0
		0
		0
		0
		0
		0
		0
		0
		0
		0
		0
		0
		0
		0
		0
		0
		0
		0
		0
		0
		0
		0
		0
		0
		0
		0
		0
		0
		0
		0
		0
		0
		0
		0
		0
		0
		0
		0
		0
		0
		0
		0
		0
		0
		0
		0
		0
		0
		0
		0
		0
		0
		0
		0
		0
		0
		0
		0
		0
		0
		0
		0
		0
		0
		0
		0
		0
		0
		0
		0
		0
		0
